# Minute-scale coupling of chromatin marks and transcriptional bursts

**DOI:** 10.64898/2026.02.08.704500

**Authors:** Xiaohui Gao, Chaebeen Ko, Yuanchao Dong, Takeru Fujii, Satoshi Uchino, Yoshiaki Kobayashi, Akihito Harada, Hiroaki Ohishi, Yasuyuki Ohkawa, Hiroshi Kimura, Hiroshi Ochiai

## Abstract

Histone modifications are often described as stable epigenetic marks that contribute to maintaining gene-expression programs during development and environmental responses ^1–5^. However, transcription of many genes is intermittent, switching between transcriptionally active and inactive episodes within minutes ^6–10^. Whether chromatin marks around individual genes change on these rapid timescales remains unclear. Here we show that local chromatin modification signals around endogenous genes in mouse embryonic stem cells fluctuate reversibly with transcriptional state, using live imaging of individual genes together with fluorescent probes that report histone modifications^11–16^. Activation-associated acetylation and methylation marks increased in association with transcriptional activation and decreased with inactivation, whereas a Polycomb-associated repressive mark behaved oppositely. Transcriptional coactivators and both histone acetyltransferase and deacetylase complexes were enriched during transcriptionally active state, consistent with opposing enzymatic activities shaping local acetylation levels ^17,18^. Inhibiting histone deacetylases altered the durations of active and inactive events, supporting a role for deacetylation in regulating transcriptional state transitions. Thus, histone modifications undergo reversible, minute-scale changes coupled to transcriptional activity. This framework helps explain how stochastic transcriptional bursts can occur with stable gene regulation over longer timescales.
