## Supplementary tables for "Minute-scale coupling of chromatin marks and transcriptional bursts"

### Sheet: TableS1_Cell_lines
Cell ID	Comment	Cell Source	Parental cell line	Transfected plasmids	Addgene ID	Plasmid source	SNAPtag introduction method	Plamid info
NSt	Nanog STREAMING-tag knock-in (monoallelic)	Ohishi et al., Nat Commun, 2022	-	-	-	-	-	-
NSt-GR	Cloned cell line derived from NSt moderately expressing MCP-RFP and mTetR-GFP.	Ohishi et al., Nat Commun, 2022	-	-	-	-	-	-
SSt	Sox2 STREAMING-tag knock-in (monoallelic)	Ohishi et al., Nat Commun, 2022	-	-	-	-	-	-
Ust	Usp5 STREAMING-tag knock-in (monoallelic)	Ohishi et al., Nat Commun, 2022	-	-	-	-	-	-
DSt	Dnmt3L STREAMING-tag knock-in (monoallelic)	This paper	B6J (WT)	pTV-Dnmt3L-STtag	-	This paper	knock-in	https://benchling.com/s/seq-YLzy2oThsN27OXvn6NA3?m=slm-FeXdz40vFNElD8tjSSdr
				SpCas9-EF-Dnmt3L	-	This paper		https://benchling.com/s/seq-AbByICYhKXfuKB8shagV?m=slm-EhwPMCeiBB6eaWY6nJFZ
				pKLV-PGKpuro2ABFP	122372	This paper		https://benchling.com/s/seq-Sk2uzIFd7KQpzddMvat2
SSt-GR	Cloned cell line derived from SSt moderately expressing MCP-RFP and mTetR-GFP.	This paper	SSt	pCAG hyPBase	-	Ochiai et al., NAR, 2015	piggyBac	https://benchling.com/s/seq-anieNw1RAMQ0s582wX2d
				pLR5-CAG-TetR_W43F-3xmNG	174880	Ohishi et al., Nat Commun, 2022		https://benchling.com/s/seq-Hdxp1IcegmCt51yZuz0T
				pLR5-CAG-hMCP-mScarlet-I-NLS	174878	Ohishi et al., Nat Commun, 2022		https://benchling.com/s/seq-VOL9cs3Ohgw6ljqOgEAt
NSt-GR-SNAP-Brd4	NSt-GR cells with biallelic SNAP-tag knock-in at the Brd4 locus.	Ohishi et al., Nat Commun, 2022	NSt-GR	-	-	-	-	-
NSt-GR-SNAP-Sox2	NSt-GR cells with biallelic SNAP-tag knock-in at the Sox2 locus.	This paper	NSt-GR	Sox2 snap targeting vector	-	Li et al., Cell, 2019	knock-in	https://benchling.com/s/seq-UOMiprBvKrYJGWmqna1z?m=slm-cxXTHp6nkub19sMhlyqe
				espCas9-gRNA-Sox2	-	Li et al., Cell, 2019		https://benchling.com/s/seq-zKdSa4GzPnMSJQaWC7s0?m=slm-XXWEJOPitZccrqVzP3fj
				pKLV-PGKpuro2ABFP	122372	Ochiai et al., Sci Adv, 2024		https://benchling.com/s/seq-Sk2uzIFd7KQpzddMvat2
NSt-GR-SNAP-Chd4	NSt-GR cells with biallelic SNAP-tag knock-in at the Chd4 locus.	This paper	NSt-GR	pTV-FLAG-SNAPtag-Chd4	-	This paper	knock-in	https://benchling.com/s/seq-Ewf9yIlToKyDsyWjyDKV?m=slm-wU4iW8PXHRLc1mVd0nXp
				eSpCas9-EF-Chd4	-	This paper		https://benchling.com/s/seq-P2x2xBb880S9x836p8ZE?m=slm-D9e93iWgeEfSxmMfJdQy
				pKLV-PGKpuro2ABFP	122372	Ochiai et al., Sci Adv, 2024		https://benchling.com/s/seq-Sk2uzIFd7KQpzddMvat2
NSt-GR-SNAP-Sin3a	NSt-GR cells with biallelic SNAP-tag knock-in at the Sin3a locus.	This paper	NSt-GR	pTV-FLAG-SNAPtag-Sin3a_3primer	-	This paper	knock-in	https://benchling.com/s/seq-omOJtXxxp73UsoNGQKms?m=slm-LkO39EOr0pk9JmmqIi1C
				eSpCas9-EF-Sin3a_3primer	-	This paper		https://benchling.com/s/seq-G3ExhIS1lA4zCJQIXrhr?m=slm-tqBadrIgwMHUTb89zflq
				pKLV-PGKpuro2ABFP	122372	Ochiai et al., Sci Adv, 2024		https://benchling.com/s/seq-Sk2uzIFd7KQpzddMvat2
SSt-GR-SNAP-Brd4	SSt-GR cells with biallelic SNAP-tag knock-in at the Brd4 locus.	This paper	SSt-GR	Brd4 snap targeting vector	-	Li et al., Cell, 2019	knock-in	https://benchling.com/s/seq-uCQDBOojdxpIdazrfKb7
				espCas9-gRNA-Brd4	-	Li et al., Cell, 2019		https://benchling.com/s/seq-FOf8jN01dcAy5C68enXU
				pKLV-PGKpuro2ABFP	122372	Ochiai et al., Sci Adv, 2024		https://benchling.com/s/seq-Sk2uzIFd7KQpzddMvat2
SSt-GR-SNAP-Chd4	SSt-GR cells with biallelic SNAP-tag knock-in at the Chd4 locus.	This paper	SSt-GR	pTV-FLAG-SNAPtag-Chd4	-	This paper	knock-in	https://benchling.com/s/seq-Ewf9yIlToKyDsyWjyDKV?m=slm-wU4iW8PXHRLc1mVd0nXp
				eSpCas9-EF-Chd4	-	This paper		https://benchling.com/s/seq-P2x2xBb880S9x836p8ZE?m=slm-D9e93iWgeEfSxmMfJdQy
				pKLV-PGKpuro2ABFP	122372	Ochiai et al., Sci Adv, 2024		https://benchling.com/s/seq-Sk2uzIFd7KQpzddMvat2
SSt-GR-SNAP-Sin3a	SSt-GR cells with biallelic SNAP-tag knock-in at the Sin3a locus.	This paper	SSt-GR	pTV-FLAG-SNAPtag-Sin3a_3primer	-	This paper	knock-in	https://benchling.com/s/seq-omOJtXxxp73UsoNGQKms?m=slm-LkO39EOr0pk9JmmqIi1C
				eSpCas9-EF-Sin3a_3primer	-	This paper		https://benchling.com/s/seq-G3ExhIS1lA4zCJQIXrhr?m=slm-tqBadrIgwMHUTb89zflq
				pKLV-PGKpuro2ABFP	122372	Ochiai et al., Sci Adv, 2024		https://benchling.com/s/seq-Sk2uzIFd7KQpzddMvat2
NSt-GR-SNAP-HDAC1-low	NSt-GR-derived cells expressing HDAC1-SNAPtag (low-expression level)	This paper	NSt-GR	pFUGW-Snap-mHdac1	-	This paper	lentivirus	https://benchling.com/s/seq-ZWoFhgWGmQpI5LqxN81P?m=slm-B1fKEJ52LkWENYEFtwdz
NSt-GR-SNAP-HDAC2-low	NSt-GR-derived cells expressing HDAC2-SNAPtag (low-expression level)	This paper	NSt-GR	pFUGW-Snap-mHdac2	-	This paper	lentivirus	https://benchling.com/s/seq-q5JKopvjYNEYR6uV5ZXF?m=slm-E9J1qPiRMbN087d9pWr3
NSt-GR-SNAP-HDAC3-low	NSt-GR-derived cells expressing HDAC3-SNAPtag (low-expression level)	This paper	NSt-GR	pFUGW-Snap-mHdac3	-	This paper	lentivirus	https://benchling.com/s/seq-gUIM6h0xw3EOGQgoG5r9?m=slm-nVHtT5O1Yl7ZZfC0vcxv
NSt-GR-SNAP-EP300	NSt-GR-derived cells expressing p300-SNAPtag	This paper	NSt-GR	pLR5-CAG-SNAPtag-mEP300	-	This paper	piggyBac	https://benchling.com/s/seq-pVRtJ650I2bfZRSCYjwd?m=slm-S75WRYpZUZQPUzDN6hMY
				pCAG hyPBase	-	Ochiai et al., NAR, 2015		https://benchling.com/s/seq-anieNw1RAMQ0s582wX2d
				pKLV-PGKpuro2ABFP	122372	Ochiai et al., Sci Adv, 2024		https://benchling.com/s/seq-Sk2uzIFd7KQpzddMvat2
NSt-GR-SNAP-NCOR2	NSt-GR-derived cells expressing NCOR2-SNAPtag	This paper	NSt-GR	pLR5-CAG-mNcor2-SNAPtag	-	This paper	piggyBac	https://benchling.com/s/seq-E8A1vsABPd9qStnTEr8u?m=slm-eGbBD2HuCwDyA0iUUzPc
				pCAG hyPBase	-	Ochiai et al., NAR, 2015		https://benchling.com/s/seq-anieNw1RAMQ0s582wX2d
				pKLV-PGKpuro2ABFP	122372	Ochiai et al., Sci Adv, 2024		https://benchling.com/s/seq-Sk2uzIFd7KQpzddMvat2
NSt-GR-SNAP-SIRT1	NSt-GR-derived cells expressing SIRT1-SNAPtag	This paper	NSt-GR	pFUGW-Snap-mSIRT1	-	This paper	lentivirus	https://benchling.com/s/seq-4Rjem2Qv5kz7ySdsk7A4?m=slm-SBeiJTyE6zvbu18tOCFK
NSt-GR-SNAP-SIRT6	NSt-GR-derived cells expressing SIRT6-SNAPtag	This paper	NSt-GR	pFUGW-mSirt6-SNAPtag	-	This paper	lentivirus	https://benchling.com/s/seq-RiKSmLy3ncspWNx4e96v?m=slm-6c7xh4cNP0ulNJI32Jyx
NSt-GR-SNAP-HDAC8	NSt-GR-derived cells expressing HDAC8-SNAPtag	This paper	NSt-GR	pFUGW-mHdac8-SNAPtag	-	This paper	lentivirus	https://benchling.com/s/seq-WjtbFnVZIXSeZXO1sCaA?m=slm-SFBzEarLWy7JNy9eKv8C
SSt-GR-SNAP-HDAC1-low	SSt-GR-derived cells expressing HDAC1-SNAPtag (low-expression)	This paper	SSt-GR	pFUGW-Snap-mHdac1	-	This paper	lentivirus	https://benchling.com/s/seq-ZWoFhgWGmQpI5LqxN81P?m=slm-B1fKEJ52LkWENYEFtwdz
SSt-GR-SNAP-HDAC2-low	SSt-GR-derived cells expressing HDAC2-SNAPtag (low-expression)	This paper	SSt-GR	pFUGW-Snap-mHdac2	-	This paper	lentivirus	https://benchling.com/s/seq-q5JKopvjYNEYR6uV5ZXF?m=slm-E9J1qPiRMbN087d9pWr3
SSt-GR-SNAP-HDAC3-low	SSt-GR-derived cells expressing HDAC3-SNAPtag (low-expression)	This paper	SSt-GR	pFUGW-Snap-mHdac3	-	This paper	lentivirus	https://benchling.com/s/seq-gUIM6h0xw3EOGQgoG5r9?m=slm-nVHtT5O1Yl7ZZfC0vcxv
SSt-GR-SNAP-EP300	SSt-GR-derived cells expressing p300-SNAPtag	This paper	SSt-GR	pLR5-CAG-SNAPtag-mEP300	-	This paper	piggyBac	https://benchling.com/s/seq-pVRtJ650I2bfZRSCYjwd?m=slm-S75WRYpZUZQPUzDN6hMY
				pCAG hyPBase	-	Ochiai et al., NAR, 2015		https://benchling.com/s/seq-anieNw1RAMQ0s582wX2d
				pKLV-PGKpuro2ABFP	122372	Ochiai et al., Sci Adv, 2024		https://benchling.com/s/seq-Sk2uzIFd7KQpzddMvat2
SSt-GR-SNAP-NCOR2	SSt-GR-derived cells expressing NCOR2-SNAPtag	This paper	SSt-GR	pLR5-CAG-mNcor2-SNAPtag	-	This paper	piggyBac	https://benchling.com/s/seq-E8A1vsABPd9qStnTEr8u?m=slm-eGbBD2HuCwDyA0iUUzPc
				pCAG hyPBase	-	Ochiai et al., NAR, 2015		https://benchling.com/s/seq-anieNw1RAMQ0s582wX2d
				pKLV-PGKpuro2ABFP	122372	Ochiai et al., Sci Adv, 2024		https://benchling.com/s/seq-Sk2uzIFd7KQpzddMvat2
SSt-GR-SNAP-SIRT1	SSt-GR-derived cells expressing SIRT1-SNAPtag	This paper	SSt-GR	pFUGW-Snap-mSIRT1	-	This paper	lentivirus	https://benchling.com/s/seq-4Rjem2Qv5kz7ySdsk7A4?m=slm-SBeiJTyE6zvbu18tOCFK
SSt-GR-SNAP-SIRT6	SSt-GR-derived cells expressing SIRT6-SNAPtag	This paper	SSt-GR	pFUGW-mSirt6-SNAPtag	-	This paper	lentivirus	https://benchling.com/s/seq-RiKSmLy3ncspWNx4e96v?m=slm-6c7xh4cNP0ulNJI32Jyx
SSt-GR-SNAP-HDAC8	SSt-GR-derived cells expressing HDAC8-SNAPtag	This paper	SSt-GR	pFUGW-mHdac8-SNAPtag	-	This paper	lentivirus	https://benchling.com/s/seq-WjtbFnVZIXSeZXO1sCaA?m=slm-SFBzEarLWy7JNy9eKv8C
NSt-GR-SNAP-HDAC1-mid	NSt-GR-derived cells expressing HDAC1-SNAPtag (mid-expression level)	This paper	NSt-GR	pFUGW-Snap-mHdac1	-	This paper	lentivirus	https://benchling.com/s/seq-ZWoFhgWGmQpI5LqxN81P?m=slm-B1fKEJ52LkWENYEFtwdz
NSt-GR-SNAP-HDAC2-mid	NSt-GR-derived cells expressing HDAC2-SNAPtag (mid-expression level)	This paper	NSt-GR	pFUGW-Snap-mHdac2	-	This paper	lentivirus	https://benchling.com/s/seq-q5JKopvjYNEYR6uV5ZXF?m=slm-E9J1qPiRMbN087d9pWr3
NSt-GR-SNAP-HDAC3-mid	NSt-GR-derived cells expressing HDAC3-SNAPtag (mid-expression level)	This paper	NSt-GR	pFUGW-Snap-mHdac3	-	This paper	lentivirus	https://benchling.com/s/seq-gUIM6h0xw3EOGQgoG5r9?m=slm-nVHtT5O1Yl7ZZfC0vcxv
NSt-GR-SNAP-HDAC1-high	NSt-GR-derived cells expressing HDAC1-SNAPtag (high-expression level)	This paper	NSt-GR	pFUGW-Snap-mHdac1	-	This paper	lentivirus	https://benchling.com/s/seq-ZWoFhgWGmQpI5LqxN81P?m=slm-B1fKEJ52LkWENYEFtwdz
NSt-GR-SNAP-HDAC2-high	NSt-GR-derived cells expressing HDAC2-SNAPtag (high-expression level)	This paper	NSt-GR	pFUGW-Snap-mHdac2	-	This paper	lentivirus	https://benchling.com/s/seq-q5JKopvjYNEYR6uV5ZXF?m=slm-E9J1qPiRMbN087d9pWr3
NSt-GR-SNAP-HDAC3-high	NSt-GR-derived cells expressing HDAC3-SNAPtag (high-expression level)	This paper	NSt-GR	pFUGW-Snap-mHdac3	-	This paper	lentivirus	https://benchling.com/s/seq-gUIM6h0xw3EOGQgoG5r9?m=slm-nVHtT5O1Yl7ZZfC0vcxv
NSt-YC	Cloned cell line derived from NSt moderately expressing MCP-CFP and mTetR-YFP.	This paper	NSt	pCAG hyPBase	-	Ochiai et al., NAR, 2015	piggyBac	https://benchling.com/s/seq-anieNw1RAMQ0s582wX2d
				pLR5-CAG-TetR_W43F-3xmhYFP	-	This paper		https://benchling.com/s/seq-54EdW7sBDo0VtLVghEBK?m=slm-5bq3A5zGkwkTYEKft9wv
				pLR5-CAG-hMCP-3xmTurquoise2-NLS-2A-NLS-CLIP	-	This paper		https://benchling.com/s/seq-0WR6ZwU1uzA0O0VxJOfY?m=slm-pvy3TEK8KRAVsW78NP4g
				pKLV-PGKpuro2ABFP	122372	Ochiai et al., Sci Adv, 2024		https://benchling.com/s/seq-Sk2uzIFd7KQpzddMvat2
SSt-YC	Cloned cell line derived from SSt moderately expressing MCP-CFP and mTetR-YFP.	This paper	SSt	pCAG hyPBase	-	Ochiai et al., NAR, 2015	piggyBac	https://benchling.com/s/seq-anieNw1RAMQ0s582wX2d
				pLR5-CAG-TetR_W43F-3xmhYFP	-	This paper		https://benchling.com/s/seq-54EdW7sBDo0VtLVghEBK?m=slm-5bq3A5zGkwkTYEKft9wv
				pLR5-CAG-hMCP-3xmTurquoise2-NLS-2A-NLS-CLIP	-	This paper		https://benchling.com/s/seq-0WR6ZwU1uzA0O0VxJOfY?m=slm-pvy3TEK8KRAVsW78NP4g
				pKLV-PGKpuro2ABFP	122372	Ochiai et al., Sci Adv, 2024		https://benchling.com/s/seq-Sk2uzIFd7KQpzddMvat2
USt-YC	Cloned cell line derived from USt moderately expressing MCP-CFP and mTetR-YFP.	This paper	Ust	pCAG hyPBase	-	Ochiai et al., NAR, 2015	piggyBac	https://benchling.com/s/seq-anieNw1RAMQ0s582wX2d
				pLR5-CAG-TetR_W43F-3xmhYFP	-	This paper		https://benchling.com/s/seq-54EdW7sBDo0VtLVghEBK?m=slm-5bq3A5zGkwkTYEKft9wv
				pLR5-CAG-hMCP-3xmTurquoise2-NLS-2A-NLS-CLIP	-	This paper		https://benchling.com/s/seq-0WR6ZwU1uzA0O0VxJOfY?m=slm-pvy3TEK8KRAVsW78NP4g
				pKLV-PGKpuro2ABFP	122372	Ochiai et al., Sci Adv, 2024		https://benchling.com/s/seq-Sk2uzIFd7KQpzddMvat2
DSt-YC	Cloned cell line derived from DSt moderately expressing MCP-CFP and mTetR-YFP.	This paper	DSt	pCAG hyPBase	-	Ochiai et al., NAR, 2015	piggyBac	https://benchling.com/s/seq-anieNw1RAMQ0s582wX2d
				pLR5-CAG-TetR_W43F-3xmhYFP	-	This paper		https://benchling.com/s/seq-54EdW7sBDo0VtLVghEBK?m=slm-5bq3A5zGkwkTYEKft9wv
				pLR5-CAG-hMCP-3xmTurquoise2-NLS-2A-NLS-CLIP	-	This paper		https://benchling.com/s/seq-0WR6ZwU1uzA0O0VxJOfY?m=slm-pvy3TEK8KRAVsW78NP4g
				pKLV-PGKpuro2ABFP	122372	Ochiai et al., Sci Adv, 2024		https://benchling.com/s/seq-Sk2uzIFd7KQpzddMvat2
NSt-YC-Ser5ph-mintbody	NSt-derived cells moderately expressing MCP-CFP, mTetR-YFP, and RNAPII Ser5ph mintbody-SNAPtag	This paper	NSt	pCAG hyPBase	-	Ochiai et al., NAR, 2015	piggyBac	https://benchling.com/s/seq-anieNw1RAMQ0s582wX2d
				pLR5-CAG-44B12mut23(Ser5ph)-SNAP	174877	Ohishi et al., Nat Commun, 2022		https://benchling.com/s/seq-kxTpyR7sE7fsogotp1Ca
				pLR5-CAG-hMCP-3xmTurquoise2-NLS-2A-NLS-CLIP-IRESv10-TetR_W43F-3xmhYFP	-	This paper		https://benchling.com/s/seq-ReKka4b0itxxVjCWMoJI?m=slm-8JREYLZTXGTxq052jdGV
				pKLV-PGKpuro2ABFP	122372	Ochiai et al., Sci Adv, 2024		https://benchling.com/s/seq-Sk2uzIFd7KQpzddMvat2
NSt-YC-Ser2ph-mintbody	NSt-YC-derived cells expressing RNAPII Ser2ph mintbody-SNAPtag	This paper	NSt-YC	pFUGW-42B3mutAC2(Ser2ph)-SNAP	-	This paper	lentivirus	https://benchling.com/s/seq-ZsdahmqGMklZ8LpZ3vlV?m=slm-oodMOFop1jvBsGfxy35N
NSt-YC-H3K27ac-mintbody	NSt-derived cells moderately expressing MCP-CFP, mTetR-YFP, and H3K27ac mintbody-SNAPtag	This paper	NSt	pCAG hyPBase	-	Ochiai et al., NAR, 2015	piggyBac	https://benchling.com/s/seq-anieNw1RAMQ0s582wX2d
				pLR5-CAG-9E2H10_v3_d10(H3K27ac_mintbody)-SNAP	-	This paper		https://benchling.com/s/seq-HhuPYDCLYbZue0SGceVq?m=slm-mdbe13i03NI4IvKOzOcJ
				pLR5-CAG-hMCP-3xmTurquoise2-NLS-2A-NLS-CLIP-IRESv10-TetR_W43F-3xmhYFP	-	This paper		https://benchling.com/s/seq-ReKka4b0itxxVjCWMoJI?m=slm-8JREYLZTXGTxq052jdGV
				pKLV-PGKpuro2ABFP	122372	Ochiai et al., Sci Adv, 2024		https://benchling.com/s/seq-Sk2uzIFd7KQpzddMvat2
NSt-YC-H3K27me3-mintbody	NSt-YC-derived cells expressing H3K27me3 mintbody-SNAPtag	This paper	NSt-YC	pFUGW-2E12LI(H3K27me3_mintbody)-SNAP	-	This paper	lentivirus	https://benchling.com/s/seq-1tGNOldrZXJffA0b8nbT?m=slm-CjCelAnQCyRmALNnOjZq
NSt-YC-H3K9ac-mintbody	NSt-YC-derived cells expressing H3K9ac mintbody-SNAPtag	This paper	NSt-YC	pFUGW-13C7LH(H3K9ac)-SNAP	-	This paper	lentivirus	https://benchling.com/s/seq-47rhjB70VH69T3SUaSrP?m=slm-2zIXtOAhsY0ykdIKnbri
NSt-YC-H3K4me3-ChromID	NSt-YC-derived cells expressing H3K4me3 ChromID-SNAPtag	This paper	NSt-YC	pFUGW-TAF3-2×Phd-SNAP	-	This paper	lentivirus	https://benchling.com/s/seq-U9NSEF5EQRwSWW7NMPcX?m=slm-9PUUcrINs8iWLkqeqyzd
SSt-YC-Ser5ph-mintbody	SSt-derived cells moderately expressing MCP-CFP, mTetR-YFP, and RNAPII Ser5ph mintbody-SNAPtag	This paper	SSt	pCAG hyPBase	-	Ochiai et al., NAR, 2015	piggyBac	https://benchling.com/s/seq-anieNw1RAMQ0s582wX2d
				pLR5-CAG-44B12mut23(Ser5ph)-SNAP	174877	Ohishi et al., Nat Commun, 2022		https://benchling.com/s/seq-kxTpyR7sE7fsogotp1Ca
				pLR5-CAG-hMCP-3xmTurquoise2-NLS-2A-NLS-CLIP-IRESv10-TetR_W43F-3xmhYFP	-	This paper		https://benchling.com/s/seq-ReKka4b0itxxVjCWMoJI?m=slm-8JREYLZTXGTxq052jdGV
				pKLV-PGKpuro2ABFP	122372	Ochiai et al., Sci Adv, 2024		https://benchling.com/s/seq-Sk2uzIFd7KQpzddMvat2
SSt-YC-Ser2ph-mintbody	SSt-YC-derived cells expressing RNAPII Ser2ph mintbody-SNAPtag	This paper	SSt-YC	pFUGW-42B3mutAC2(Ser2ph)-SNAP	-	This paper	lentivirus	https://benchling.com/s/seq-ZsdahmqGMklZ8LpZ3vlV?m=slm-oodMOFop1jvBsGfxy35N
SSt-YC-H3K27ac-mintbody	SSt-derived cells moderately expressing MCP-CFP, mTetR-YFP, and H3K27ac mintbody-SNAPtag	This paper	SSt	pCAG hyPBase	-	Ochiai et al., NAR, 2015	piggyBac	https://benchling.com/s/seq-anieNw1RAMQ0s582wX2d
				pLR5-CAG-9E2H10_v3_d10(H3K27ac_mintbody)-SNAP	-	This paper		https://benchling.com/s/seq-HhuPYDCLYbZue0SGceVq?m=slm-mdbe13i03NI4IvKOzOcJ
				pLR5-CAG-hMCP-3xmTurquoise2-NLS-2A-NLS-CLIP-IRESv10-TetR_W43F-3xmhYFP	-	This paper		https://benchling.com/s/seq-ReKka4b0itxxVjCWMoJI?m=slm-8JREYLZTXGTxq052jdGV
				pKLV-PGKpuro2ABFP	122372	Ochiai et al., Sci Adv, 2024		https://benchling.com/s/seq-Sk2uzIFd7KQpzddMvat2
SSt-YC-H3K27me3-mintbody	SSt-YC-derived cells expressing H3K27me3 mintbody-SNAPtag	This paper	SSt-YC	pFUGW-2E12LI(H3K27me3_mintbody)-SNAP	-	This paper	lentivirus	https://benchling.com/s/seq-1tGNOldrZXJffA0b8nbT?m=slm-CjCelAnQCyRmALNnOjZq
SSt-YC-H3K9ac-mintbody	SSt-YC-derived cells expressing H3K9ac mintbody-SNAPtag	This paper	SSt-YC	pFUGW-13C7LH(H3K9ac)-SNAP	-	This paper	lentivirus	https://benchling.com/s/seq-47rhjB70VH69T3SUaSrP?m=slm-2zIXtOAhsY0ykdIKnbri
SSt-YC-H3K4me3-ChromID	SSt-YC-derived cells expressing H3K4me3 ChromID-SNAPtag	This paper	SSt-YC	pFUGW-TAF3-2×Phd-SNAP	-	This paper	lentivirus	https://benchling.com/s/seq-U9NSEF5EQRwSWW7NMPcX?m=slm-9PUUcrINs8iWLkqeqyzd
USt-YC-Ser5ph-mintbody	USt-derived cells moderately expressing MCP-CFP, mTetR-YFP, and RNAPII Ser5ph mintbody-SNAPtag	This paper	USt	pCAG hyPBase	-	Ochiai et al., NAR, 2015	piggyBac	https://benchling.com/s/seq-anieNw1RAMQ0s582wX2d
				pLR5-CAG-44B12mut23(Ser5ph)-SNAP	174877	Ohishi et al., Nat Commun, 2022		https://benchling.com/s/seq-kxTpyR7sE7fsogotp1Ca
				pLR5-CAG-hMCP-3xmTurquoise2-NLS-2A-NLS-CLIP-IRESv10-TetR_W43F-3xmhYFP	-	This paper		https://benchling.com/s/seq-ReKka4b0itxxVjCWMoJI?m=slm-8JREYLZTXGTxq052jdGV
				pKLV-PGKpuro2ABFP	122372	Ochiai et al., Sci Adv, 2024		https://benchling.com/s/seq-Sk2uzIFd7KQpzddMvat2
USt-YC-Ser2ph-mintbody	USt-YC-derived cells expressing RNAPII Ser2ph mintbody-SNAPtag	This paper	USt-YC	pFUGW-42B3mutAC2(Ser2ph)-SNAP	-	This paper	lentivirus	https://benchling.com/s/seq-ZsdahmqGMklZ8LpZ3vlV?m=slm-oodMOFop1jvBsGfxy35N
USt-YC-H3K27ac-mintbody	USt-derived cells moderately expressing MCP-CFP, mTetR-YFP, and H3K27ac mintbody-SNAPtag	This paper	USt	pCAG hyPBase	-	Ochiai et al., NAR, 2015	piggyBac	https://benchling.com/s/seq-anieNw1RAMQ0s582wX2d
				pLR5-CAG-9E2H10_v3_d10(H3K27ac_mintbody)-SNAP	-	This paper		https://benchling.com/s/seq-HhuPYDCLYbZue0SGceVq?m=slm-mdbe13i03NI4IvKOzOcJ
				pLR5-CAG-hMCP-3xmTurquoise2-NLS-2A-NLS-CLIP-IRESv10-TetR_W43F-3xmhYFP	-	This paper		https://benchling.com/s/seq-ReKka4b0itxxVjCWMoJI?m=slm-8JREYLZTXGTxq052jdGV
				pKLV-PGKpuro2ABFP	122372	Ochiai et al., Sci Adv, 2024		https://benchling.com/s/seq-Sk2uzIFd7KQpzddMvat2
USt-YC-H3K27me3-mintbody	USt-YC-derived cells expressing H3K27me3 mintbody-SNAPtag	This paper	USt-YC	pFUGW-2E12LI(H3K27me3_mintbody)-SNAP	-	This paper	lentivirus	https://benchling.com/s/seq-1tGNOldrZXJffA0b8nbT?m=slm-CjCelAnQCyRmALNnOjZq
USt-YC-H3K9ac-mintbody	USt-YC-derived cells expressing H3K9ac mintbody-SNAPtag	This paper	USt-YC	pFUGW-13C7LH(H3K9ac)-SNAP	-	This paper	lentivirus	https://benchling.com/s/seq-47rhjB70VH69T3SUaSrP?m=slm-2zIXtOAhsY0ykdIKnbri
USt-YC-H3K4me3-ChromID	USt-YC-derived cells expressing H3K4me3 ChromID-SNAPtag	This paper	USt-YC	pFUGW-TAF3-2×Phd-SNAP	-	This paper	lentivirus	https://benchling.com/s/seq-U9NSEF5EQRwSWW7NMPcX?m=slm-9PUUcrINs8iWLkqeqyzd
DSt-YC-Ser5ph-mintbody	DSt-derived cells moderately expressing MCP-CFP, mTetR-YFP, and RNAPII Ser5ph mintbody-SNAPtag	This paper	DSt	pCAG hyPBase	-	Ochiai et al., NAR, 2015	piggyBac	https://benchling.com/s/seq-anieNw1RAMQ0s582wX2d
				pLR5-CAG-44B12mut23(Ser5ph)-SNAP	174877	Ohishi et al., Nat Commun, 2022		https://benchling.com/s/seq-kxTpyR7sE7fsogotp1Ca
				pLR5-CAG-hMCP-3xmTurquoise2-NLS-2A-NLS-CLIP-IRESv10-TetR_W43F-3xmhYFP	-	This paper		https://benchling.com/s/seq-ReKka4b0itxxVjCWMoJI?m=slm-8JREYLZTXGTxq052jdGV
				pKLV-PGKpuro2ABFP	122372	Ochiai et al., Sci Adv, 2024		https://benchling.com/s/seq-Sk2uzIFd7KQpzddMvat2
DSt-YC-Ser2ph-mintbody	DSt-YC-derived cells expressing RNAPII Ser2ph mintbody-SNAPtag	This paper	DSt-YC	pFUGW-42B3mutAC2(Ser2ph)-SNAP	-	This paper	lentivirus	https://benchling.com/s/seq-ZsdahmqGMklZ8LpZ3vlV?m=slm-oodMOFop1jvBsGfxy35N
DSt-YC-H3K27ac-mintbody	DSt-derived cells moderately expressing MCP-CFP, mTetR-YFP, and H3K27ac mintbody-SNAPtag	This paper	DSt	pCAG hyPBase	-	Ochiai et al., NAR, 2015	piggyBac	https://benchling.com/s/seq-anieNw1RAMQ0s582wX2d
				pLR5-CAG-9E2H10_v3_d10(H3K27ac_mintbody)-SNAP	-	This paper		https://benchling.com/s/seq-HhuPYDCLYbZue0SGceVq?m=slm-mdbe13i03NI4IvKOzOcJ
				pLR5-CAG-hMCP-3xmTurquoise2-NLS-2A-NLS-CLIP-IRESv10-TetR_W43F-3xmhYFP	-	This paper		https://benchling.com/s/seq-ReKka4b0itxxVjCWMoJI?m=slm-8JREYLZTXGTxq052jdGV
				pKLV-PGKpuro2ABFP	122372	Ochiai et al., Sci Adv, 2024		https://benchling.com/s/seq-Sk2uzIFd7KQpzddMvat2
DSt-YC-H3K27me3-mintbody	DSt-YC-derived cells expressing H3K27me3 mintbody-SNAPtag	This paper	DSt-YC	pFUGW-2E12LI(H3K27me3_mintbody)-SNAP	-	This paper	lentivirus	https://benchling.com/s/seq-1tGNOldrZXJffA0b8nbT?m=slm-CjCelAnQCyRmALNnOjZq
DSt-YC-H3K9ac-mintbody	DSt-YC-derived cells expressing H3K9ac mintbody-SNAPtag	This paper	DSt-YC	pFUGW-13C7LH(H3K9ac)-SNAP	-	This paper	lentivirus	https://benchling.com/s/seq-47rhjB70VH69T3SUaSrP?m=slm-2zIXtOAhsY0ykdIKnbri
DSt-YC-H3K4me3-ChromID	DSt-YC-derived cells expressing H3K4me3 ChromID-SNAPtag	This paper	DSt-YC	pFUGW-TAF3-2×Phd-SNAP	-	This paper	lentivirus	https://benchling.com/s/seq-U9NSEF5EQRwSWW7NMPcX?m=slm-9PUUcrINs8iWLkqeqyzd
NSt-YC-SNAP-H2B	NSt-YC-derived cells expressing H2B-SNAPtag	This paper	NSt-YC	SB100X in pCAG globin pA	127909	Strom et al Elife. 2021	sleeping beauty	https://www.addgene.org/127909/
				pSB-CAG-H2B-SNAP	-	This paper		https://benchling.com/s/seq-BNay0Invwj4omclk0E7R?m=slm-eBW2XB9UW7fblMp24bH1
				pKLV-PGKpuro2ABFP	122372	Ochiai et al., Sci Adv, 2024		https://benchling.com/s/seq-Sk2uzIFd7KQpzddMvat2
SSt-YC-SNAP-H2B	SSt-YC-derived cells expressing H2B-SNAPtag	This paper	SSt-YC	SB100X in pCAG globin pA	127909	Strom et al Elife. 2021	sleeping beauty	https://www.addgene.org/127909/
				pSB-CAG-H2B-SNAP	-	This paper		https://benchling.com/s/seq-BNay0Invwj4omclk0E7R?m=slm-eBW2XB9UW7fblMp24bH1
				pKLV-PGKpuro2ABFP	122372	Ochiai et al., Sci Adv, 2024		https://benchling.com/s/seq-Sk2uzIFd7KQpzddMvat2
USt-YC-SNAP-H2B	USt-YC-derived cells expressing H2B-SNAPtag	This paper	USt-YC	SB100X in pCAG globin pA	127909	Strom et al Elife. 2021	sleeping beauty	https://www.addgene.org/127909/
				pSB-CAG-H2B-SNAP	-	This paper		https://benchling.com/s/seq-BNay0Invwj4omclk0E7R?m=slm-eBW2XB9UW7fblMp24bH1
				pKLV-PGKpuro2ABFP	122372	Ochiai et al., Sci Adv, 2024		https://benchling.com/s/seq-Sk2uzIFd7KQpzddMvat2
DSt-YC-SNAP-H2B	DSt-YC-derived cells expressing H2B-SNAPtag	This paper	DSt-YC	SB100X in pCAG globin pA	127909	Strom et al Elife. 2021	sleeping beauty	https://www.addgene.org/127909/
				pSB-CAG-H2B-SNAP	-	This paper		https://benchling.com/s/seq-BNay0Invwj4omclk0E7R?m=slm-eBW2XB9UW7fblMp24bH1
				pKLV-PGKpuro2ABFP	122372	Ochiai et al., Sci Adv, 2024		https://benchling.com/s/seq-Sk2uzIFd7KQpzddMvat2
NSt-YC-SNAP-NLS	NSt-YC-derived cells expressing NLS-SNAPtag	This paper	NSt-YC	SB100X in pCAG globin pA	127909	Strom et al Elife. 2021	sleeping beauty	https://www.addgene.org/127909/
				pSB-CAG-NLS-SNAP	-	This paper		https://benchling.com/s/seq-hJF1lCGpeZErzNmYNOtK?m=slm-NwyLiUShfGeut1yMmWkN
				pKLV-PGKpuro2ABFP	122372	Ochiai et al., Sci Adv, 2024		https://benchling.com/s/seq-Sk2uzIFd7KQpzddMvat2
SSt-YC-SNAP-NLS	SSt-YC-derived cells expressing NLS-SNAPtag	This paper	SSt-YC	SB100X in pCAG globin pA	127909	Strom et al Elife. 2021	sleeping beauty	https://www.addgene.org/127909/
				pSB-CAG-NLS-SNAP	-	This paper		https://benchling.com/s/seq-hJF1lCGpeZErzNmYNOtK?m=slm-NwyLiUShfGeut1yMmWkN
				pKLV-PGKpuro2ABFP	122372	Ochiai et al., Sci Adv, 2024		https://benchling.com/s/seq-Sk2uzIFd7KQpzddMvat2
USt-YC-SNAP-NLS	USt-YC-derived cells expressing NLS-SNAPtag	This paper	USt-YC	SB100X in pCAG globin pA	127909	Strom et al Elife. 2021	sleeping beauty	https://www.addgene.org/127909/
				pSB-CAG-NLS-SNAP	-	This paper		https://benchling.com/s/seq-hJF1lCGpeZErzNmYNOtK?m=slm-NwyLiUShfGeut1yMmWkN
				pKLV-PGKpuro2ABFP	122372	Ochiai et al., Sci Adv, 2024		https://benchling.com/s/seq-Sk2uzIFd7KQpzddMvat2
DSt-YC-SNAP-NLS	DSt-YC-derived cells expressing NLS-SNAPtag	This paper	DSt-YC	SB100X in pCAG globin pA	127909	Strom et al Elife. 2021	sleeping beauty	https://www.addgene.org/127909/
				pSB-CAG-NLS-SNAP	-	This paper		https://benchling.com/s/seq-hJF1lCGpeZErzNmYNOtK?m=slm-NwyLiUShfGeut1yMmWkN
				pKLV-PGKpuro2ABFP	122372	Ochiai et al., Sci Adv, 2024		https://benchling.com/s/seq-Sk2uzIFd7KQpzddMvat2

### Sheet: TableS2
Accession	Factors	Download URL	File type
ENCSR000CGO	H3K4me3	https://www.encodeproject.org/files/ENCFF745IUU/	bam
ENCSR000CGN	H3K4me1	https://www.encodeproject.org/files/ENCFF048BTS/	bam
ENCSR000CGQ	H3K27ac	https://www.encodeproject.org/files/ENCFF477QZK/	bam
ENCSR000CGP	H3K9ac	https://www.encodeproject.org/files/ENCFF405QYS/	bam
ENCSR000CGR	H3K36me3	https://www.encodeproject.org/files/ENCFF747LTE/	bam
ENCSR857MYS	H3K9me3	https://www.encodeproject.org/files/ENCFF198KZO/	bam
ENCSR059MBO	H3K27me3	https://www.encodeproject.org/files/ENCFF891APM/	bam
ENCSR362VNF	CTCF	https://www.encodeproject.org/files/ENCFF209LLW/	bam
SRX20288126	H3K4me2	https://sra-pub-run-odp.s3.amazonaws.com/sra/SRR24503253/SRR24503253	sra
SRX25619313	ATAC-seq	https://sra-pub-run-odp.s3.amazonaws.com/sra/SRR30151579/SRR30151579	sra
SRX3898502	BRD4	https://chip-atlas.org/view?id=SRX3898502	bigwig
SRX2875257	RNA polymerase II	https://chip-atlas.org/view?id=SRX2875257	bigwig
SRX2539820	HDAC1	http://chip-atlas.org/view?id=SRX2539820	bigwig
SRX047138	HDAC2	http://chip-atlas.org/view?id=SRX047138	bigwig
ERX2789783	HDAC3	http://chip-atlas.org/view?id=ERX2789783	bigwig
SRX4403303	CHD4	http://chip-atlas.org/view?id=SRX4403303	bigwig
SRX029864	SIN3A	http://chip-atlas.org/view?id=SRX029864	bigwig
SRX6098711	NCOR1	http://chip-atlas.org/view?id=SRX6098711	bigwig
SRX1091746	NCOR2	https://chip-atlas.org/view?id=SRX1091746	bigwig
SRX873340	SIRT6	https://chip-atlas.org/view?id=SRX873340	bigwig
ENCSR000CGO	H3K4me3	https://www.encodeproject.org/experiments/ENCSR000CGO/	bigwig
ENCSR000CGP	H3K9ac	https://www.encodeproject.org/experiments/ENCSR000CGP/	bigwig
ENCSR000ADM	H3K9me3	https://www.encodeproject.org/experiments/ENCSR000ADM/	bigwig
ENCSR000CFN	H3K27me3	https://www.encodeproject.org/experiments/ENCSR000CFN/	bigwig
SRX017056	RNAP2-ser5ph	https://chip-atlas.org/view?id=SRX017056	bigwig
SRX017057	RNAP2-ser2ph	https://chip-atlas.org/view?id=SRX017057	bigwig
SRX13298161	ATAC-seq	https://chip-atlas.org/view?id=SRX13298161	bigwig
SRX1091748	H3K27ac	https://chip-atlas.org/view?id=SRX1091748	bigwig
SRX194535	EP300	http://chip-atlas.org/view?id=SRX194535	bigwig
